# Structural basis of RNA-guided DNA integration by type I CRISPR-associated transposases

**DOI:** 10.64898/2026.05.18.725949

**Authors:** Giada Finocchio, Seraina Oberli, George Lampe, Michael Schmitz, Samuel H. Sternberg, Martin Jinek

## Abstract

CRISPR-associated transposases (CASTs) achieve site-specific DNA integration by coupling the RNA-guided targeting action of a nuclease-deficient CRISPR-Cas system with the assembly of a Tn7-like transpososome complex^1,2^. Understanding the detailed mechanisms of this elaborate process is paramount to engineering CAST systems into programmable genetic tools^3–6^. The type I-F *Pseudoalteromonas* CAST (*Pse*CAST) displays the highest activity in mammalian cells to date^7^ and has been the subject of extensive directed evolution^8^, but efforts to rationally engineer further improvements have been hampered by critical gaps in our understanding of transpososome assembly and activation^9^. Here we use cryo-EM structural analysis, validated by DNA transposition assays, to visualize the *Pse*CAST system in a series of functional states that define the stepwise mechanism of RNA-guided DNA integration. The structure of a target DNA-bound Cascade-TniQ-TnsC complex reveals that conformational changes induced by R-loop formation are coupled to target DNA stabilization and TnsC heptamerization, which in turn recruits the TnsAB transposase via conserved interactions with its C-terminal tail. Finally, the structure of the 1.2 MDa *Pse*CAST transpososome holocomplex reveals specific TnsC-TnsB and TnsB-target DNA interactions that drive allosteric remodelling of the TnsB catalytic site to activate donor DNA integration. Together, these findings establish a unified structural and mechanistic blueprint for RNA-guided DNA integration and lay the foundation for engineering next-generation DNA insertion systems for genome editing applications.
