## Supplementary Tables for "Structural basis of RNA-guided DNA integration by type I CRISPR-associated transposases"

### Sheet: Supplementary Table 1
Supplementary Table 1 | Oligonucleotides used for cloning of protein expression vectors and qPCR analysis of E. coli transposition assays in this study.
Oligos used for cloning of protein expression vectors
Oligo ID	Description and purpose	Sequence
oMS603	Forward primer to amplify Cas7-Cas6-CRISPR array from pSL4522 to generate pMS321	TGAGACCATCTGAGGTCTCG
oMS604	Reverse primer to amplify Cas7-Cas6-CRISPR array from pSL4522 to generate pMS321	GTTGCGGTCAATGCTCGG
oMS605	Forward primer to amplify Twin-Strep-tag to generate pMS321	GAGCATTGACCGCAACAGCGCATGGTCCCAC
oMS606	Reverse primer to amplify Twin-Strep-tag to generate pMS321	AGACCTCAGATGGTCTCAGCCACCACCGGACTTTTC
oMS631	Forward primer to amplify TnsAB from pSL3768 to generate pMS329	TACTTCCAATCCAATGCAATGTATATACGCAACTTGAGAAAGC
oMS632	Reverse primer to amplify TnsAB from pSL3768 to generate pMS329 or pMS331	TTATCCACTTCCAATGTTATTAGCTTATCATTCAAATGCCTCTAAGTCATC
oMS634	Forward primer to amplify TnsAB from pSL3768 to generate pMS331	TACTTCCAATCCAATGCAATGACTGACTTTTTTAATGAATTTGATGA
oGF180	Reverse primer to amplify TnsB V575-E613 from pMS331 to generate pGF189	CCACTTCCAATGTTATTAGCTTATCATTCAAATGCCTCTAAG
oGF181	Forward primer to amplify plasmid backbone from pMS331 to generate pGF189	TAAGCTAATAACATTGGAAGTG
oGF182	Reverse primer to amplify plasmid backbone from pMS331 to generate pGF189	CATTGCATTGGATTGGAAG
oGF184	Forward primer to amplify TnsB V575-E613 from pMS331 to generate pGF189	GTACTTCCAATCCAATGCAATGGTAAGTAATACAGGAACGAGC
Oligonucleotides used for qPCR analysis of E. coli transposition assays
Oligo ID	Description and purpose	Sequence
oSL1177	rssA reference Fwd	CATGCAGTATTCCAGGACTC
oSL1178	rssA reference Rev	GGAGAGCAAATCTTGTTGC
oSL1307	tSL0004 primer	GGAGTGACGGCAGTTATCTG
oSL3695	tRL donor primer	TCAACGGTGGTATATCCAGTGAT
oSL3696	tLR donor primer	GAATTACAACAGTACTGCGATGAG

### Sheet: Supplementary Table 2
Supplementary Table 2 | Description and sequence of plasmids used in this study.
PseCAST protein expression plasmids (codon optimized for expression in E. coli)
Plasmid ID	Description	Description and purpose	Plasmid sequence
pSL4521	His10-TEV-tagged TniQ with Cas8	His10-TniQ and Cas8 each with RBS for purification	ACGCCACTGGCAGCAGCCATTGGTAACTGGGAGTTCGCAGAGGATTTGTTTAGCTAAACACGCGGTTGCTCTTGAAGTGTGCGCCAAAGTCCGGCTACACTGGAAGGACAGATTTGGTTGCTGTGCTCTGCGAAAGCCAGTTACCACGGTTAAGCAGTTCCCCAACTGACTTAACCTTCGATCAAACCACCTCCCCAGGTGGTTTTTTCGTTTACAGGGCAAAAGATTACGCGCAGAAAAAAAGGATCTCAAGAAGATCCTTTGATCTTTTCTACTGAACCGCTCTAGATTTCAGTGCAATTTATCTCTTCAAATGTAGCACCTGAAGTCAGCCCCATACGATATAAGTTGTAATTCTCATGTTAGTCATGCCCCGCGCCCACCGGAAGGAGCTGACTG…
pSL4522*	CRISPR array (tSL0425) with Cas7 and Cas6	Cas7, Cas6, each with RBS, and tSL0425 in crRNA for purification	AATTTATCTCTTCAAATGTAGCACCTGAAGTCAGCCCCATACGATATAAGTTGTAATTCTCATGTTAGTCATGCCCCGCGCCCACCGGAAGGAGCTGACTGGGTTGAAGGCTCTCAAGGGCATCGGTCGAGATCCCGGTGCCTAATGAGTGAGCTAACTTACATTAATTGCGTTGCGCTCACTGCCCGCTTTCCAGTCGGGAAACCTGTCGTGCCAGCTGCATTAATGAATCGGCCAACGCGCGGGGAGAGGCGGTTTGCGTATTGGGCGCCAGGGTGGTTTTTCTTTTCACCAGTGAGACGGGCAACAGCTGATTGCCCTTCACCGCCTGGCCCTGAGAGAGTTGCAGCAAGCGGTCCACGCTGGTTTGCCCCAGCAGGCGAAAATCCTGTTTGATGG…
pMS321	CRISPR array (tSL0425) with Cas7 and Cas6-Twin-Strep	Cas7, Cas6-Twin-Strep, each with RBS, and tSL0425 in crRNA for purification	AAGGTTTTGCGCCATTCGATGGTGTCCGGGAAAGCTTTAATACGACTCACTATAGGGGAATTGTGAGCGGATAACAATTCCCCTGTCGACTAGAATTCCTGTGACCTGCCGTATAGGCAGCTGAAAATACAGTGGGGCCACTAGGGACAGGATTGGTGACGTGACCTGCCGTATAGGCAGCTGAAAATGTAGCGGCCGCACACGATGCGTCCGGCGTAGTAAGTAATACGACTCACTATAGGGGAATTGTGAGCGGATAACAATTCCGTAGAAATACGGTACCAACTTTAATAAGGAGACGTACCATGGAACTATGTAATATATTAAAATATGATCGCAGCTTGTACCCGGGTAAAGCTGTGTTCTTCTATAAGACGGCGGACAGCGATTTTGTACCGC…
pSL5536	His6-SUMO-TEV-tagged TnsC	His6-SUMO-TEV-tagged TnsC with RBS for purification	TAATACGACTCACTATAGGGGAATTGTGAGCGGATAACAATTCCCCTCTAGAAATAATTTTGTTTAACTTTAAGAAGGAGATATACCATGGGTTCTTCTCACCATCACCATCACCATGGTTCTTCTATGGCTAGCATGTCGGACTCAGAAGTCAATCAAGAAGCTAAGCCAGAGGTCAAGCCAGAAGTCAAGCCTGAGACTCACATCAATTTAAAGGTGTCCGATGGATCTTCAGAGATCTTCTTCAAGATCAAAAAGACCACTCCTTTAAGAAGGCTGATGGAAGCGTTCGCTAAAAGACAGGGTAAGGAAATGGACTCCTTAAGATTCTTGTACGACGGTATTAGAATTCAAGCTGATCAGACCCCTGAAGATTTGGACATGGAGGATAACGATATT…
pSL3768	His6-SUMO-TEV-tagged TnsAB	His6-SUMO-TEV-tagged TnsAB with RBS for purification; TnsA and TnsB are fused via a internal BP NLS	TTCCCGTTCCGCTATCGGCTGAATTTGATTGCGAGTGAGATATTTATGCCAGCCAGCCAGACGCAGACGCGCCGAGACAGAACTTAATGGGCCCGCTAACAGCGCGATTTGCTGGTGACCCAATGCGACCAGATGCTCCACGCCCAGTCGCGTACCGTCTTCATGGGAGAAAATAATACTGTTGATGGGTGTCTGGTCAGAGACATCAAGAAATAACGCCGGAACATTAGTGCAGGCAGCTTCCACAGCAATGGCATCCTGGTCATCCAGCGGATAGTTAATGATCAGCCCACTGACGCGTTGCGCGAGAAGATTGTGCACCGCCGCTTTACAGGCTTCGACGCCGCTTCGTTCTACCATCGACACCACCACGCTGGCACCCAGTTGATCGGCGCGAGA…
pMS329	His6-MBP-TEV-TnsAB	His6-MBP-TEV-tagged TnsAB with RBS for purification; TnsA and TnsB are fused via a internal BP NLS	GAGCCCGATCTTCCCCATCGGTGATGTCGGCGATATAGGCGCCAGCAACCGCACCTGTGGCGCCGGTGATGCCGGCCACGATGCGTCCGGCGTAGAGGATCGAGATCTCGATCCCGCGAAATTAATACGACTCACTATAGGGGAATTGTGAGCGGATAACAATTCCCCTCTAGAAATAATTTTGTTTAACTTTAAGAAGGAGATATACCATGGGTTCTTCTCACCATCACCATCACCATGGTTCTTCTATGAAAATCGAAGAAGGTAAACTGGTAATCTGGATTAACGGCGATAAAGGCTATAACGGTCTCGCTGAAGTCGGTAAGAAATTCGAGAAAGATACCGGAATTAAAGTCACCGTTGAGCATCCGGATAAACTGGAAGAGAAATTCCCACAGG…
pMS331	His6-MBP-TEV-TnsB	His6-MBP-TEV-tagged TnsB with RBS for purification	GAGCCCGATCTTCCCCATCGGTGATGTCGGCGATATAGGCGCCAGCAACCGCACCTGTGGCGCCGGTGATGCCGGCCACGATGCGTCCGGCGTAGAGGATCGAGATCTCGATCCCGCGAAATTAATACGACTCACTATAGGGGAATTGTGAGCGGATAACAATTCCCCTCTAGAAATAATTTTGTTTAACTTTAAGAAGGAGATATACCATGGGTTCTTCTCACCATCACCATCACCATGGTTCTTCTATGAAAATCGAAGAAGGTAAACTGGTAATCTGGATTAACGGCGATAAAGGCTATAACGGTCTCGCTGAAGTCGGTAAGAAATTCGAGAAAGATACCGGAATTAAAGTCACCGTTGAGCATCCGGATAAACTGGAAGAGAAATTCCCACAGG…
pGF189	His6-MBP-TEV-TnsB575-613	His6-MBP-TEV-tagged TnsB575-613 with RBS for purification	GAGCCCGATCTTCCCCATCGGTGATGTCGGCGATATAGGCGCCAGCAACCGCACCTGTGGCGCCGGTGATGCCGGCCACGATGCGTCCGGCGTAGAGGATCGAGATCTCGATCCCGCGAAATTAATACGACTCACTATAGGGGAATTGTGAGCGGATAACAATTCCCCTCTAGAAATAATTTTGTTTAACTTTAAGAAGGAGATATACCATGGGTTCTTCTCACCATCACCATCACCATGGTTCTTCTATGAAAATCGAAGAAGGTAAACTGGTAATCTGGATTAACGGCGATAAAGGCTATAACGGTCTCGCTGAAGTCGGTAAGAAATTCGAGAAAGATACCGGAATTAAAGTCACCGTTGAGCATCCGGATAAACTGGAAGAGAAATTCCCACAGG…
*crRNA sequence from pSL4522
GTGACCTGCCGTATAGGCAGCTGAAAATACAGTGGGGCCACTAGGGACAGGATTGGTGACGTGACCTGCCGTATAGGCAGCTGAAAAT
WT PseCAST plasmids used for E. coli transposition assays
Plasmid ID	Description	Description and purpose	Plasmid sequence
pSL3592	pDonor	PseCAST pDonor with 75 bp RE and 145 bp LE – Chloramphenicol pDonor	TTGAGATCCTTTTTTTCTGCGCGTAATCTGCTGCTTGCAAACAAAAAAACCACCGCTACCAGCGGTGGTTTGTTTGCCGGATCAAGAGCTACCAACTCTTTTTCCGAAGGTAACTGGCTTCAGCAGAGCGCAGATACCAAATACTGTTCTTCTAGTGTAGCCGTAGTTAGGCCACCACTTCAAGAACTCTGTAGCACCGCCTACATACCTCGCTCTGCTAATCCTGTTACCAGTGGCTGCTGCCAGTGGCGATAAGTCGTGTCTTACCGGGTTGGACTCAAGACGATAGTTACCGGATAAGGCGCAGCGGTCGGGCTGAACGGGGGGTTCGTGCACACAGCCCAGCTTGGAGCGAACGACCTACACCGAACTGAGATACCTACAGCGTGAGCTATGAGA…
pSL2158*	pEffector	PseCAST pEffector with native QCascade and TnsABC operons, tSL0004	TCACGTAGTGGACAAATTCTTCCAACTGATCTGCGCGCGAGGCCAAGCGATCTTCTTCTTGTCCAAGATAAGCCTGTCTAGCTTCAAGTATGACGGGCTGATACTGGGCCGGCAGGCGCTCCATTGCCCAGTCGGCAGCGACATCCTTCGGCGCGATTTTGCCGGTTACTGCGCTGTACCAAATGCGGGACAACGTAAGCACTACATTTCGCTCATCGCCAGCCCAGTCGGGCGGCGAGTTCCATAGCGTTAAGGTTTCATTTAGCGCCTCAAATAGATCCTGTTCAGGAACCGGATCAAAGAGTTCCTCCGCCGCTGGACCTACCAAGGCAACGCTATGTTCTCTTGCTTTTGTCAGCAAGATAGCCAGATCAATGTCGATCGTGGCTGGCTCGAAGA…
*crRNA sequence from pSL2158 (crRNA-4)
AGTACAGCGCGGCTGAAATCATCATTAAAGCG

### Sheet: Supplementary Table 3
Supplementary Table 3 | DNA oligonucleotides used for pull-down co-precipitation experiments and cryo-EM analyses
Oligo ID	Description	Purpose	Sequence
oMS628	dsTarget substrate; NTS	pull-down of His6-MBP-TnsB575-613 or full-length His6-MBP-TnsB and Cascade-TniQ-TnsC-TnsB-hook cryo-EM sample	CATGCGTCCACGCCTGTCACCCCGGTGATCCCACAGGATTGGTGACAGAAAAGGCGCATCCTTAGGCCTCCTCCTTCCTAGTCTCCTGATATTGGGCCTAACGCGCACCTCCTGTTAGGC
oMS629	dsTarget substrate; TS	pull-down of His6-MBP-TnsB575-613 or full-length His6-MBP-TnsB and Cascade-TniQ-TnsC-TnsB-hook cryo-EM sample	GCCTAACAGGAGGTGCGCGTTAGGCCCAATATCAGGAGACTAGGAAGGAGGAGGCCTAAGGATGCGCCTTTTCTGTCACCAATCCTGTCCCTAGTGGCCCCACTGTGGCGTGGACGCATG
oMS572	PseCascade-TniQ-TnsC target pot; NTS	Cascade-TniQ-TnsC cryo-EM sample	CATGCGTCCACGCCTGTCACCCCGGTGATCCCACAGGATTGGTGACAGAAAAGGCGCATCCTTAGGCCTCCTCCTTCCTAGTCTCCTGATATTGG
oMS573	PseCascade-TniQ-TnsC target pot; TS	Cascade-TniQ-TnsC cryo-EM sample	GTCAAGGTATGGTTGCATTATGTCAAACTATGGTTGCAGCGACATAGGCCCAATATCAGGAGACTAGGAAGGAGGAGGCCTAAGGATGCGCCTTTTCTGTCACCAATCCTGTCCCTAGTGGCCCCACTGTGGCGTGGACGCATG
oMS576	PseCascade-TniQ-TnsC target pot / dsRE substrate; RE_non-transferred	Cascade-TniQ-TnsC and Cascade-TniQ-TnsC-TnsB-hook cryo-EM sample	CTTTGTCGCTGCAACCATAGTTTGACATAATGCAACCATACCTTGAC
oMS569	PseCascade-TniQ-TnsC donor pot; ds_target	Cascade-TniQ-TnsC cryo-EM sample; not resolved	GCCTAACAGGAGGTGCGCGT
oMS570	PseCascade-TniQ-TnsC donor pot; LE_target	Cascade-TniQ-TnsC cryo-EM sample; not resolved	TGATATGCCTATCCAGTGTATGTCACGCTTTGCTTGCAGCGACAGCCTAACGCGCACCTCCTGTTAGGC
oMS571	PseCascade-TniQ-TnsC donor pot; LE_non-transferred	Cascade-TniQ-TnsC cryo-EM sample; not resolved	ACCTGTCGCTGCAAGCAAAGCGTGACATACACTGGATAGGCATATCA
oMS630	dsRE substrate; RE_transferred	Cascade-TniQ-TnsC-TnsB-hook cryo-EM sample	GTCAAGGTATGGTTGCATTATGTCAAACTATGGTTGCAGCGACA
oSO146	PseCascade-TniQ-TnsC-TnsAB strand transfer substrate, palindromic TSD-RE; NTS	Cascade-TniQ-TnsC-TnsAB holocomplex cryo-EM sample	GGTAATCCTCAGCCTGTCACCCCGGTGATCCCACAGGATTGGTGACGGCCTAGGCAAAGAAGAACACAACTTCTTAAGGTCCGCTCCACG
oMS733	PseCascade-TniQ-TnsC-TnsAB strand transfer substrate, palindromic TSD-RE; TS_RE-transferred	Cascade-TniQ-TnsC-TnsAB holocomplex cryo-EM sample	AATTATGTCAAGGTATGGTTGCATTATGTCAAACTATGGTTGCAGCGACAGGCCCCGTGGAGCGGACCTTAAGAAGTTGTGTTCTTCTTTGCCTAGGCCGTCACCAATCCTGTCCCTAGTGGCCCCACTGTGGCTGAGGATTACC
oMS734	PseCascade-TniQ-TnsC-TnsAB strand transfer substrate, palindromic TSD-RE; RE_non-transferred	Cascade-TniQ-TnsC-TnsAB holocomplex cryo-EM sample	5-Phosp/TTTTGTCGCTGCAACCATAGTTTGACATAATGCAACCATACCTTGACATAATT
